# Pervasive loss of regulated necrotic cell death genes in elephants, hyraxes, and sea cows (*Paenungualta*)

**DOI:** 10.1101/2024.04.04.588129

**Authors:** Meaghan Birkemeier, Arianna Swindle, Jacob Bowman, Vincent J. Lynch

## Abstract

Gene loss can promote phenotypic differences between species, for example, if a gene constrains phenotypic variation in a trait, its loss allows for the evolution of a greater range of variation or even new phenotypes. Here, we explore the contribution of gene loss to the evolution of large bodies and augmented cancer resistance in elephants. We used genomes from 17 Afrotherian and Xenarthran species to identify lost genes, i.e., genes that have pseudogenized or been completely lost, and Dollo parsimony to reconstruct the evolutionary history of gene loss across species. We unexpectedly discovered a burst of gene losses in the Afrotherian stem lineage and found that the loss of genes with functions in regulated necrotic cell death modes was pervasive in elephants, hyraxes, and sea cows (*Paenungulata*). Among the lost genes are *MLKL* and *RIPK3*, which mediate necroptosis, and sensors that activate inflammasomes to induce pyroptosis, including *AIM2*, *MEFV*, *NLRC4*, *NLRP1*, and *NLRP6*. These data suggest that the mechanisms that regulate necrosis and pyroptosis are either extremely derived or potentially lost in these lineages, which may contribute to the repeated evolution of large bodies and cancer resistance in Paenungulates as well as susceptibility to pathogen infection.
