## Supplemental Data 2 for "Pervasive loss of regulated necrotic cell death genes in elephants, hyraxes, and sea cows (*Paenungualta*)": enrichment_results_wg_result1709049343.txt

geneSet	description	link	size	overlap	expect	enrichmentRatio	pValue	FDR	overlapId	userId
R-HSA-500792	GPCR ligand binding	http://reactome.org/PathwayBrowser/#/R-HSA-500792	457	26	9.180706907988249	2.832025927913794	1.5048228743097525e-6	6.186406423250856e-4	10911;122042;1325;134860;165140;2015;2151;259286;2859;2862;3375;338442;339403;3640;4161;4295;4889;50831;50836;5539;59340;611;6357;6754;84432;8843	ADGRE1;CCL13;CORT;F2RL2;GPR35;HCAR2;HCAR3;HRH4;IAPP;INSL3;MC5R;MLN;MLNR;NPY5R;OPN1SW;OXER1;PPY;PROK1;RXFP2;RXFP4;SSTR4;TAAR9;TAS2R3;TAS2R40;TAS2R8;UTS2
R-HSA-5213460	RIPK1-mediated regulated necrosis	http://reactome.org/PathwayBrowser/#/R-HSA-5213460	20	6	0.4017814839382166	14.933490566037737	1.87628230130521e-6	6.186406423250856e-4	11035;197259;356;7314;7316;8797	FASLG;MLKL;RIPK3;TNFRSF10A;UBB;UBC
R-HSA-5218859	Regulated Necrosis	http://reactome.org/PathwayBrowser/#/R-HSA-5218859	20	6	0.4017814839382166	14.933490566037737	1.87628230130521e-6	6.186406423250856e-4	11035;197259;356;7314;7316;8797	FASLG;MLKL;RIPK3;TNFRSF10A;UBB;UBC
R-HSA-373076	Class A/1 (Rhodopsin-like receptors)	http://reactome.org/PathwayBrowser/#/R-HSA-373076	324	21	6.508860039799109	3.2263714185884	2.172574687708817e-6	6.186406423250856e-4	10911;122042;1325;134860;165140;2151;2859;2862;338442;339403;3640;4161;4295;4889;5539;59340;611;6357;6754;84432;8843	CCL13;CORT;F2RL2;GPR35;HCAR2;HCAR3;HRH4;INSL3;MC5R;MLN;MLNR;NPY5R;OPN1SW;OXER1;PPY;PROK1;RXFP2;RXFP4;SSTR4;TAAR9;UTS2
R-HSA-375276	Peptide ligand-binding receptors	http://reactome.org/PathwayBrowser/#/R-HSA-375276	190	14	3.816924097413058	3.6678748758689177	2.8304850062776943e-5	0.006447844844300588	10911;122042;1325;2151;2862;339403;3640;4161;4295;4889;5539;6357;6754;84432	CCL13;CORT;F2RL2;INSL3;MC5R;MLN;MLNR;NPY5R;PPY;PROK1;RXFP2;RXFP4;SSTR4;UTS2
R-HSA-5633008	TP53 Regulates Transcription of Cell Death Genes	http://reactome.org/PathwayBrowser/#/R-HSA-5633008	44	6	0.8839192646640766	6.78795025728988	2.2855738185700858e-4	0.04338780965585547	1121;58484;8793;8794;8797;9540	CHM;NLRC4;TNFRSF10A;TNFRSF10C;TNFRSF10D;TP53I3
R-HSA-5675482	Regulation of necroptotic cell death	http://reactome.org/PathwayBrowser/#/R-HSA-5675482	18	4	0.36160333554439494	11.061844863731656	3.882895813818177e-4	0.06318026188484148	356;7314;7316;8797	FASLG;TNFRSF10A;UBB;UBC
R-HSA-211859	Biological oxidations	http://reactome.org/PathwayBrowser/#/R-HSA-211859	223	13	4.479863545911115	2.9018741010237754	5.597394954943713e-4	0.07969291067101111	127;13;1544;27284;285440;2938;314;4257;54905;54988;6822;8824;9	AADAC;ACSM5;ADH4;AOC2;CES2;CYP1A2;CYP2W1;CYP4V2;GSTA1;MGST1;NAT1;SULT1B1;SULT2A1
