## Supplemental Data 2 for "Pervasive loss of regulated necrotic cell death genes in elephants, hyraxes, and sea cows (*Paenungualta*)": goslim_summary_wg_result1709049343_bp.txt

GO:0065007	biological regulation	261
GO:0008152	metabolic process	232
GO:0050896	response to stimulus	221
GO:0032501	multicellular organismal process	153
GO:0007154	cell communication	140
GO:0051179	localization	132
GO:0032502	developmental process	92
GO:0016043	cellular component organization	90
GO:0051704	multi-organism process	71
GO:0000003	reproduction	32
GO:0008283	cell proliferation	28
GO:0040007	growth	5
