## Supplemental Data 2 for "Pervasive loss of regulated necrotic cell death genes in elephants, hyraxes, and sea cows (*Paenungualta*)": goslim_summary_wg_result1709049343_cc.txt

GO:0016020	membrane	203
GO:0005634	nucleus	107
GO:0005615	extracellular space	87
GO:0012505	endomembrane system	83
GO:0005829	cytosol	76
GO:0031982	vesicle	74
GO:0031974	membrane-enclosed lumen	73
GO:0032991	protein-containing complex	68
GO:0005739	mitochondrion	36
GO:0005783	endoplasmic reticulum	34
GO:0042995	cell projection	27
GO:0031975	envelope	19
GO:0005773	vacuole	18
GO:0005794	Golgi apparatus	17
GO:0005856	cytoskeleton	17
GO:0031012	extracellular matrix	12
GO:0005768	endosome	12
GO:0005694	chromosome	6
GO:0042579	microbody	5
GO:0005811	lipid droplet	2
GO:0030312	external encapsulating structure	1
