## Supplemental Data 2 for "Pervasive loss of regulated necrotic cell death genes in elephants, hyraxes, and sea cows (*Paenungualta*)": goslim_summary_wg_result1709049343_mf.txt

GO:0005515	protein binding	227
GO:0043167	ion binding	133
GO:0016787	hydrolase activity	74
GO:0003676	nucleic acid binding	54
GO:0016740	transferase activity	51
GO:0060089	molecular transducer activity	48
GO:0000166	nucleotide binding	45
GO:0005215	transporter activity	38
GO:0030234	enzyme regulator activity	31
GO:0005198	structural molecule activity	20
GO:0008289	lipid binding	14
GO:0030246	carbohydrate binding	13
GO:0003682	chromatin binding	5
GO:0016209	antioxidant activity	4
GO:0009055	electron transfer activity	3
GO:0060090	molecular adaptor activity	2
GO:0031386	protein tag	2
GO:0019825	oxygen binding	1
