## Supplemental Data 3 for "Pervasive loss of regulated necrotic cell death genes in elephants, hyraxes, and sea cows (*Paenungualta*)": enrichment_results_wg_result1709049626.txt

geneSet	link	size	overlap	expect	enrichmentRatio	pValue	FDR	overlapId	userId
Inflammasome complex		11	5	0.2342573893886543	21.344043887147336	1.7698365912810488e-6	0.0031485392958889857	171389;58484;9447;838;22861	AIM2;CASP5;NLRC4;NLRP1;NLRP6
TRAMP complex		226	16	4.812924545621443	3.324382056759231	2.8477507197366414e-5	0.017544702197915263	356;5940;1191;8797;11009;941;8794;8857;9085;9426;203611;6013;253175;8000;3687;83875	BCO2;CD80;CDY1;CDY1B;CDY2A;CDY2B;CLU;FASLG;FCGBP;IL24;ITGAX;PSCA;RBMY1A1;RLN1;TNFRSF10A;TNFRSF10C
Y chromosome		134	12	2.8536809252799706	4.205095213587236	2.9586344347243276e-5	0.017544702197915263	5940;3266;58484;9085;9426;203611;253175;438;3640;3118;9317;116085	ASMT;CDY1;CDY1B;CDY2A;CDY2B;ERAS;HLA-DQA2;INSL3;NLRC4;PTER;RBMY1A1;SLC22A12
